# Bacterial-driven development is mediated by Calcium-Dependent Intrinsic Apoptosis in the Squid-Vibrio Symbiosis

**DOI:** 10.64898/2026.07.15.738745

**Authors:** Madison Emery, Alice Breaux Walker, Bethany Elizabeth Rader, Elizabeth Anne Chapman Heath-Heckman

## Abstract

The presence of beneficial microbes serves as a post-embryonic developmental cue in a wide array of metazoan species. However, the mechanisms through which mutualistic bacteria induce developmental processes such as apoptosis are poorly understood. A leading model system utilized to study bacteria-induced developmental apoptosis is the Hawaiian bobtail squid, *Euprymna scolopes*, whose bacterial symbiont *Vibrio fischeri* induces several developmental events upon colonization of the squid’s light organ. Upon hatching the light organ possesses ciliated epithelial fields (CEFs) and appendages that facilitate the collection of *V. fischeri* from the ambient seawater for symbiont colonization of the internal crypt spaces. To better understand the molecular pathways underpinning bacterial-induced development occurring in these appendages, we isolated appendages from hatchling (0-1h) and aposymbiotic and symbiotic *E. scolopes* light organs (18h) for RNA sequencing. Our analysis of this transcriptomic dataset indicated that symbiotic appendages undergo intrinsic apoptosis in response to excessive cytosolic calcium. Further experiments found that symbiotic appendages exhibited increased cytosolic calcium and mitochondrial membrane potential overload relative to their aposymbiotic counterparts. In comparing our appendage specific gene expression to previously published whole light organ transcriptomic dataset, we identified increased presence of apoptosis inducing factor (AIF) and decreased expression of transcripts related to protein folding in the appendages as potential mechanisms of apoptotic signal specificity to the CEF. Together, these data suggest a central role of cytosolic calcium in the developmental apoptotic signaling induced by *V. fischeri* colonization of the *E. scolopes* light organ.

**Importance:** Bacterial cues are known to induce post-embryonic animal development, but the mechanisms mediating crosstalk between bacterial product recognition and developmental dynamics require further study. Because of its binary nature and clear developmental phenotypes, the *Euprymna scolopes*- *Vibrio fischeri* system is an excellent model for symbiont-induced development. Here, we characterize the symbiont-induced apoptotic signaling that mediates the loss of *V. fischeri* recruitment structures in the *E. scolopes* light organ following colonization. Transcriptomic changes in colonized light organs and subsequent microscopy-based experiments support that acquisition of *V. fischeri* induces loss of the ciliated symbiont recruitment structures in juvenile light organs via intrinsic apoptotic signaling initiated by excess cytosolic calcium. This work advances our understanding of how mutualistic bacterial cues initiate signal transduction to induce developmental programming and may serve as a foundation upon which we can begin to disentangle the ways in which more diverse and complex microbial communities influence post-embryonic development.
