## supplemental file 1 for "Bacterial-driven development is mediated by Calcium-Dependent Intrinsic Apoptosis in the Squid-Vibrio Symbiosis"

### Sheet: Appendage samples
samples	treatment	reads mapped	mapping rate
A1	apo	37814569	77.2
A2	apo	36427486	76.7
A3	apo	39316919	75.5
H1	hatch	40575679	77.8
H2	hatch	31654473	77.2
H3	hatch	36121561	78.2
S1	sym	29984350	78.6
S2	sym	33798746	81.7
S3	sym	37805266	78.4

### Sheet: 24h whole LO samples 
samples	NCBI_run	R_name	library_name	treatment	tissue	timepoint	number mapped	mapping rate
SRR8172522_pass_fp_quant	SRR8172522	S1	WT_24h_LO3	sym	LO	24h	24102939	77.1
SRR8172523_pass_fp_quant	SRR8172523	S2	WT_24h_LO4	sym	LO	24h	18206341	78.7
SRR8172532_pass_fp_quant	SRR8172532	A1	APO_24h_LO4	apo	LO	24h	16661088	74.6
SRR8172533_pass_fp_quant	SRR8172533	A2	APO_24h_LO3	apo	LO	24h	15549331	75.6
SRR8172534_pass_fp_quant	SRR8172534	A3	APO_24h_LO2	apo	LO	24h	27379807	75.5
SRR8172535_pass_fp_quant	SRR8172535	A4	APO_24h_LO1	apo	LO	24h	16756690	78
SRR8172538_pass_fp_quant	SRR8172538	S3	WT_24h_LO1	sym	LO	24h	20806711	76.7
SRR8172539_pass_fp_quant	SRR8172539	S4	WT_24h_LO2	sym	LO	24h	13225670	78.5
